# The genomes of precision edited cloned calves show no evidence for off-target events or increased *de novo* mutagenesis

**DOI:** 10.1101/2021.01.28.428703

**Authors:** Swati Jivanji, Chad Harland, Sally Cole, Brigid Brophy, Dorian Garrick, Russell Snell, Mathew Littlejohn, Götz Laible

## Abstract

Animal health and welfare are at the forefront of public concern and the agricultural sector is responding by prioritising the selection of welfare-relevant traits in their breeding schemes. In some cases, welfare-enhancing traits such as horn-status (i.e., polled) or diluted coat colour, which could enhance heat tolerance, may not segregate in breeds of primary interest, highlighting gene-editing tools such as the CRISPR-Cas9 technology as an approach to rapidly introduce variation into these populations. A major limitation preventing the acceptance of CRISPR-Cas9 mediated gene-editing, however, is the potential for off-target mutagenesis, which has raised concerns about the safety and ultimate applicability of this technology. Here, we present a clone-based study design that has allowed a detailed investigation of off-target and *de novo* mutagenesis in a cattle line bearing edits in the *PMEL* gene for diluted coat-colour. No off-target events were detected from high depth whole genome sequencing performed in precursor cell-lines and resultant calves cloned from those edited and non-edited cell lines. Long molecule sequencing at the edited site and plasmid-specific PCRs did not reveal structural variations and/or plasmid integration events in edited samples. Furthermore, an in-depth analysis of *de novo* mutations across samples revealed that the mutation frequency and spectra were unaffected by editing status. Cells in culture, however, had a distinct mutation signature where *de novo* mutations were predominantly C>A mutations, and in cloned calves they were predominantly T>G mutations, deviating from the expected excess of C>T mutations. We conclude that the gene-edited cells and calves in this study did not present a higher mutation load than unedited controls. Cell culture and somatic cell nuclear transfer cloning processes contributed the major source of contrast in mutational profile between samples.
