## Additional File 1 for "The genomes of precision edited cloned calves show no evidence for off-target events or increased *de novo* mutagenesis"

1802	1803	1804	1805	B071	BEF2	CC14	GeneEditMutation	AD_CC14	DP_CC14	GQ_CC14	MQ_CC14	AD_1805	DP_1805	GQ_1805	MQ_1805	AD_B071	DP_B071	GQ_B071	MQ_B071	ALT	REF	CHR	POS	Real	gene	Predicted effect
1	1	1	2	2	1	2	Heterozygous	17	37	99	60	16	38	99	60	14	33	99	60	A	C	chr1	41349589	yes	-	intergenic_variant
1	1	1	2	2	1	2	Heterozygous	4	21	17	60	4	34	12	60	4	27	63	60	A	T	chr1	41806402	no	N/A	N/A
1	1	1	2	2	1	2	Heterozygous	4	20	8	60	6	33	35	60	4	26	54	60	A	G	chr1	41806407	no	N/A	N/A
1	1	1	2	2	1	2	Heterozygous	17	40	99	60	18	31	99	60	20	47	99	60	T	G	chr1	45888209	yes	SENP7	intron_variant
3	3	3	2	2	3	2	Heterozygous	17	22	55	60	28	36	38	60	23	28	14	60	C	CAAA	chr1	46567157	no	N/A	N/A
1	1	1	2	2	1	2	Heterozygous	17	34	99	60	26	54	99	60	27	56	99	60	A	T	chr1	47730530	yes	-	intergenic_variant
1	1	1	2	2	1	2	Heterozygous	20	49	99	60	23	40	99	60	20	44	99	60	A	C	chr1	77896784	yes	-	intergenic_variant
3	3	3	2	2	3	2	Heterozygous	31	43	99	60	13	24	99	60	18	36	99	60	GT	G	chr1	83635936	no	N/A	N/A
1	1	1	2	2	1	2	Heterozygous	21	33	99	60	19	49	99	60	16	42	99	60	T	G	chr1	105280293	yes	-	intergenic_variant
1	1	1	2	2	1	2	Heterozygous	22	48	99	60	19	42	99	60	32	53	99	60	A	C	chr1	139943679	yes	PCP4	intron_variant
1	1	1	2	2	1	2	Heterozygous	15	28	99	60	19	36	99	60	22	45	99	60	A	T	chr1	154330918	yes	TBC1D5	missense_variant
3	3	3	2	2	3	2	Heterozygous	5	16	70	60	8	16	99	60	7	13	99	60	CG	C	chr10	13679470	no	N/A	N/A
1	1	1	2	2	1	2	Heterozygous	23	42	99	60	17	38	99	60	21	46	99	60	T	G	chr10	29505539	yes	FMN1	intron_variant
1	0	1	2	2	1	2	Heterozygous	23	42	99	60	17	38	99	60	21	46	99	60	T	TG	chr10	31563262	yes	-	intergenic_variant
1	1	1	2	2	1	2	Heterozygous	15	36	99	60	29	50	99	60	18	32	99	60	T	G	chr10	35989213	yes	DISP2	downstream_gene_variant
1	1	1	2	2	1	2	Heterozygous	3	14	40	60	4	12	86	60	2	11	24	60	TCC	T	chr10	62447245	no	N/A	N/A
0	1	3	2	2	3	2	Heterozygous	2	3	1	60	1	5	12	60	3	5	6	60	GCCGCCCCC	G	chr10	67909701	no	N/A	N/A
1	1	1	2	2	1	2	Heterozygous	19	40	99	60	11	27	99	60	24	42	99	60	G	GA	chr10	74640293	yes	-	intergenic_variant
1	1	1	2	2	1	2	Heterozygous	20	47	99	60	29	53	99	60	23	35	99	60	G	C	chr11	38160849	yes	-	intergenic_variant
1	1	1	2	2	1	2	Heterozygous	26	53	99	60	27	44	99	60	21	44	99	60	A	T	chr11	50067133	yes	-	intron_variant,non_coding_transcript_variant
1	1	1	2	2	1	2	Heterozygous	21	43	99	60	29	39	99	60	19	44	99	60	A	G	chr11	55319194	yes	CTNNA2	intron_variant
1	1	1	2	2	1	2	Heterozygous	9	36	99	60	5	37	22	60	5	49	4	60	C	A	chr11	67316390	no	N/A	N/A
1	1	1	2	2	1	2	Heterozygous	9	34	99	60	10	27	99	60	11	26	99	60	A	C	chr11	80262304	no	N/A	N/A
1	1	1	2	2	1	2	Heterozygous	13	24	99	60	19	34	99	60	25	42	99	60	CT	C	chr12	5273638	yes	-	intergenic_variant
1	1	1	2	2	1	2	Heterozygous	2	14	23	60	5	24	33	60	4	17	83	60	AC	A	chr12	11141945	no	N/A	N/A
1	1	1	2	2	1	2	Heterozygous	9	31	99	60	18	44	99	60	17	32	99	60	A	C	chr12	17641339	yes	-	intergenic_variant
1	1	1	2	2	1	2	Heterozygous	9	19	99	60	14	23	99	60	17	29	99	60	G	GA	chr12	19791428	yes	-	intergenic_variant
1	1	1	2	2	1	2	Heterozygous	14	26	99	60	11	27	99	60	17	41	99	60	T	G	chr12	37497713	yes	-	intergenic_variant
1	1	1	2	2	1	2	Heterozygous	14	31	99	60	20	41	99	60	19	38	99	60	T	G	chr12	43220037	yes	-	intergenic_variant
1	1	1	2	2	1	2	Heterozygous	17	32	99	60	16	38	99	60	28	43	99	60	A	C	chr12	55521387	yes	-	intergenic_variant
1	1	1	2	2	1	2	Heterozygous	18	41	99	60	18	43	99	60	16	34	99	60	C	T	chr12	56317107	yes	-	intergenic_variant
1	1	1	2	2	1	2	Heterozygous	22	39	99	60	25	46	99	60	15	31	99	60	A	C	chr12	82191993	yes	-	intergenic_variant
1	1	1	2	2	1	2	Heterozygous	3	18	45	60	2	12	39	60	1	15	1	60	C	G	chr12	82346972	no	N/A	N/A
2	2	2	3	3	2	3	Homozygous	30	34	23	60	34	35	94	60	44	45	93	60	T	C	chr12	85386479	no	N/A	N/A
1	1	1	2	2	1	2	Heterozygous	27	45	99	60	26	43	99	60	25	47	99	60	A	C	chr13	1869113	yes	-	intergenic_variant
1	1	1	2	2	1	2	Heterozygous	18	34	99	60	26	51	99	60	23	46	99	60	A	C	chr13	3005500	yes	-	intergenic_variant
1	1	1	2	2	1	2	Heterozygous	18	40	99	60	18	40	99	60	25	47	99	60	T	G	chr13	15821005	yes	-	intergenic_variant
1	1	1	2	2	1	2	Heterozygous	25	56	99	60	13	29	99	60	20	41	99	60	T	C	chr13	17400544	yes	RBM17	downstream_gene_variant
1	1	1	2	2	1	2	Heterozygous	20	34	99	60	12	33	99	60	12	29	99	60	A	C	chr13	19295826	yes	-	intergenic_variant
1	1	1	2	2	1	2	Heterozygous	17	32	99	60	14	27	99	60	16	37	99	60	TA	T	chr13	28114941	yes	-	intergenic_variant
1	1	1	2	2	1	2	Heterozygous	4	23	66	60	2	15	29	60	3	21	35	60	ATC	A	chr13	38858014	no	N/A	N/A
1	1	1	2	2	1	2	Heterozygous	17	33	99	60	16	39	99	60	14	38	99	60	A	C	chr13	45472523	yes	-	intergenic_variant
1	1	1	2	2	1	2	Heterozygous	15	40	99	60	14	41	99	60	32	55	99	60	T	C	chr13	58735775	yes	-	intergenic_variant
1	1	1	2	2	1	2	Heterozygous	1	13	6	60	3	15	67	60	3	18	50	60	C	A	chr13	60669436	no	N/A	N/A
1	1	1	2	2	1	2	Heterozygous	15	33	99	60	16	25	99	60	11	26	99	60	G	A	chr13	65917866	yes	TLDC2	intron_variant
1	1	1	2	2	1	2	Heterozygous	16	32	99	60	20	41	99	60	22	47	99	60	T	G	chr13	82023356	yes	DOK5	intron_variant
1	1	1	2	2	1	2	Heterozygous	9	18	99	60	13	31	99	60	17	34	99	60	C	A	chr14	6355475	yes	-	intergenic_variant
1	1	1	2	2	1	2	Heterozygous	10	37	99	60	19	41	99	60	18	42	99	60	T	G	chr14	20854386	yes	-	intergenic_variant
1	1	1	2	2	1	2	Heterozygous	2	11	33	60	3	16	58	60	4	28	42	60	G	GCC	chr14	30777172	no	N/A	N/A
1	1	1	2	2	1	2	Heterozygous	17	32	99	60	16	36	99	60	19	42	99	60	G	GA	chr14	40879613	yes	-	intergenic_variant
1	1	1	2	2	1	2	Heterozygous	17	43	99	60	19	38	99	60	20	42	99	60	GA	G	chr14	45381383	yes	-	intergenic_variant
1	1	1	2	2	1	2	Heterozygous	13	35	99	60	12	37	99	60	20	38	99	60	C	CT	chr14	50786622	no	N/A	N/A
1	1	1	2	2	1	2	Heterozygous	20	38	99	60	19	39	99	60	24	47	99	60	T	G	chr14	61962393	yes	-	intergenic_variant
1	1	1	2	2	1	2	Heterozygous	21	39	99	60	12	38	99	60	27	44	99	60	A	T	chr15	4243855	yes	-	intergenic_variant
1	1	1	2	2	1	2	Heterozygous	27	48	99	60	29	46	99	60	26	50	99	60	A	G	chr15	12579481	yes	-	intergenic_variant
1	1	1	2	2	1	2	Heterozygous	13	25	99	60	16	33	99	60	15	23	99	60	TG	T	chr15	22643043	no	N/A	N/A
1	1	1	2	2	1	2	Heterozygous	24	45	99	60	24	43	99	60	23	42	99	60	A	AT	chr15	57832719	yes	BBOX1	intron_variant
3	3	3	2	2	3	2	Heterozygous	19	29	99	60	12	29	99	60	26	38	99	60	GA	G	chr15	66847971	no	N/A	N/A
1	1	1	2	2	1	2	Heterozygous	1	12	6	60	1	11	9	60	3	21	58	60	TCCCCCC	T	chr15	75637942	no	N/A	N/A
1	1	1	2	2	1	2	Heterozygous	16	33	99	60	27	46	99	60	21	39	99	60	T	G	chr16	54624893	yes	-	intergenic_variant
1	1	1	2	2	1	2	Heterozygous	2	12	25	60	2	12	26	60	2	4	46	60	C	T	chr16	80563757	no	N/A	N/A
1	1	1	2	2	1	2	Heterozygous	15	34	99	60	14	34	99	60	17	52	99	60	A	T	chr17	22332030	yes	-	intergenic_variant
1	1	1	2	2	1	2	Heterozygous	27	53	99	60	17	47	99	60	20	48	99	60	T	G	chr17	27280617	yes	-	intergenic_variant
1	1	1	2	2	1	2	Heterozygous	26	43	99	60	30	42	99	60	26	41	99	60	A	C	chr17	36404087	yes	FSTL5	intron_variant
1	1	1	2	2	1	2	Heterozygous	21	38	99	60	28	52	99	60	25	45	99	60	A	T	chr17	41394727	yes	-	intergenic_variant
1	1	1	2	2	1	2	Heterozygous	21	41	99	60	12	36	99	60	20	36	99	60	T	C	chr17	56097279	yes	-	intergenic_variant
1	1	1	2	2	1	2	Heterozygous	18	30	99	60	17	27	99	60	15	39	99	60	A	T	chr17	60103797	yes	TBX3	downstream_gene_variant
1	1	1	2	2	1	2	Heterozygous	17	32	99	60	16	29	99	60	15	36	99	60	A	C	chr17	65585881	yes	MYO18B	intron_variant
1	1	1	2	2	1	2	Heterozygous	4	22	33	60	12	20	99	60	22	41	99	60	CT	C	chr17	68957123	no	N/A	N/A
3	3	3	2	2	3	2	Heterozygous	18	37	99	60	19	28	99	60	18	33	99	60	TTA	T	chr19	48682498	no	N/A	N/A
3	3	3	2	2	3	2	Heterozygous	15	18	29	60	7	21	99	60	11	21	99	60	G	GTA	chr19	51496688	yes	TEPSIN	downstream_gene_variant
1	1	1	2	2	1	2	Heterozygous	16	34	99	60	11	20	99	60	19	43	99	60	G	T	chr19	51880269	yes	RPTOR	intron_variant
3	3	3	2	2	3	2	Heterozygous	21	38	99	60	14	23	99	60	17	30	99	60	TA	T	chr19	55346367	no	N/A	N/A
1	1	1	2	2	1	2	Heterozygous	20	42	99	60	27	51	99	60	14	35	99	60	C	G	chr19	59627535	yes	-	intergenic_variant
1	1	1	2	2	1	2	Heterozygous	4	23	38	60	2	14	13	60	3	20	26	60	GC	G	chr19	61688775	no	N/A	N/A
3	3	3	2	2	3	2	Heterozygous	12	28	99	60	13	25	99	60	12	27	99	60	AT	A	chr2	11538438	no	N/A	N/A
1	1	1	2	2	1	2	Heterozygous	21	47	99	60	17	43	99	60	17	32	99	60	G	A	chr2	20245578	yes	-	intron_variant,non_coding_transcript_variant
1	1	1	2	2	1	2	Heterozygous	15	29	99	60	17	30	99	60	10	26	99	60	T	A	chr2	30063749	yes	SCN9A	intron_variant
3	3	3	2	2	3	2	Heterozygous	17	32	99	60	18	34	99	60	17	40	99	60	GA	G	chr2	34666264	no	N/A	N/A
1	1	1	2	2	1	2	Heterozygous	12	36	99	60	30	60	99	60	21	35	99	60	A	C	chr2	40012426	yes	-	intergenic_variant
1	1	1	2	2	1	2	Heterozygous	19	43	99	60	24	45	99	60	24	39	99	60	C	A	chr2	41091301	yes	-	intergenic_variant
1	1	1	2	2	1	2	Heterozygous	26	49	99	60	25	42	99	60	21	40	99	60	C	T	chr2	55820366	yes	LRP1B	intron_variant
1	1	1	2	2	1	2	Heterozygous	20	40	99	60	18	45	99	60	24	39	99	60	T	G	chr2	60473403	yes	-	intergenic_variant
1	1	1	2	2	1	2	Heterozygous	17	32	99	60	20	39	99	60	25	52	99	60	TA	T	chr2	67720635	no	N/A	N/A
1	1	1	2	2	1	2	Heterozygous	13	29	99	60	14	28	99	60	22	35	99	60	T	A	chr2	68552590	yes	-	intergenic_variant
1	1	1	2	2	1	2	Heterozygous	19	45	99	60	19	41	99	60	24	47	99	60	A	AT	chr2	69124987	yes	-	intergenic_variant
1	1	1	2	2	1	2	Heterozygous	19	42	99	60	17	33	99	60	33	49	99	60	T	G	chr2	81497138	yes	-	intergenic_variant
1	1	1	2	2	1	2	Heterozygous	14	35	99	60	22	39	99	60	21	33	99	60	T	A	chr2	92345589	yes	-	intergenic_variant
1	1	1	2	2	1	2	Heterozygous	14	37	99	60	15	26	99	60	14	35	99	60	T	TA	chr2	98430034	yes	CPS1	intron_variant
1	1	1	2	2	1	2	Heterozygous	3	22	1	60	1	15	42	60	2	17	39	60	C	A	chr2	117580365	no	N/A	N/A
1	1	1	2	2	1	2	Heterozygous	3	17	75	60	2	13	4	60	3	17	16	60	C	T	chr20	5606402	no	N/A	N/A
1	1	1	2	2	1	2	Heterozygous	9	38	99	60	16	30	99	60	21	45	99	60	G	T	chr20	10245628	yes	OCLN	intron_variant
1	3	3	2	2	3	2	Heterozygous	2	3	11	60	4	7	49	60	4	5	6	60	G	GCC	chr20	31747735	no	N/A	N/A
1	1	1	2	2	1	2	Heterozygous	22	48	99	60	18	35	99	60	14	30	99	60	A	C	chr20	36675901	yes	WDR70	intron_variant
1	1	1	2	2	1	2	Heterozygous	17	31	99	60	17	33	99	60	17	40	99	60	A	T	chr20	45712367	yes	-	intergenic_variant
1	1	1	2	2	1	2	Heterozygous	26	47	99	60	19	38	99	60	26	35	99	60	G	C	chr20	46804532	yes	-	intergenic_variant
1	1	1	2	2	1	2	Heterozygous	3	22	2	60	3	18	21	60	2	17	37	60	ACCCCCCCCCCC	A	chr20	60659376	no	N/A	N/A
1	1	1	2	2	1	2	Heterozygous	26	51	99	60	25	45	99	60	28	51	99	60	C	G	chr20	61745579	yes	CTNND2	intron_variant
1	1	1	2	2	1	2	Heterozygous	18	39	99	60	20	39	99	60	25	35	99	60	T	G	chr20	64989808	yes	-	intergenic_variant
1	1	1	2	2	1	2	Heterozygous	14	29	99	60	14	28	99	60	15	28	99	60	CTG	C	chr20	69841299	yes	-	intergenic_variant
1	1	1	2	2	1	2	Heterozygous	19	45	99	60	14	31	99	60	12	43	99	60	A	G	chr20	69883567	yes	-	intergenic_variant
1	1	1	2	2	1	2	Heterozygous	24	45	99	60	14	31	99	60	16	38	99	60	G	A	chr21	3507652	yes	-	intergenic_variant
3	3	3	2	2	3	2	Heterozygous	12	19	79	60	5	21	59	60	10	18	99	60	CA	C	chr21	12068137	no	N/A	N/A
1	1	1	2	2	1	2	Heterozygous	13	27	99	60	15	39	99	60	16	41	99	60	C	T	chr21	15361999	yes	-	intergenic_variant
1	1	1	2	2	1	2	Heterozygous	1	11	12	60	1	8	21	60	2	15	45	60	TCCCCCC	T	chr21	17068938	no	N/A	N/A
1	1	1	2	2	1	2	Heterozygous	1	11	9	60	1	8	18	60	2	14	45	60	C	T	chr21	17068940	no	N/A	N/A
1	1	1	2	2	1	2	Heterozygous	21	45	99	60	22	41	99	60	25	53	99	60	A	C	chr21	18199488	yes	-	intergenic_variant
1	1	1	2	2	1	2	Heterozygous	25	53	99	60	19	48	99	60	24	47	99	60	A	C	chr21	28886583	yes	-	intergenic_variant
2	2	2	3	3	2	3	Homozygous	21	25	25	60	22	23	42	60	25	30	25	60	G	GT	chr21	37346865	no	N/A	N/A
3	3	3	2	2	3	2	Heterozygous	21	36	99	60	18	31	99	60	17	38	99	60	AT	A	chr21	47794603	no	N/A	N/A
1	1	1	2	2	1	2	Heterozygous	19	36	99	60	14	34	99	60	16	29	99	60	G	GA	chr21	55076974	yes	-	intergenic_variant
1	1	1	2	2	1	2	Heterozygous	9	37	99	60	22	44	99	60	17	37	99	60	A	C	chr21	62323529	yes	-	intergenic_variant
1	1	1	2	2	1	2	Heterozygous	3	21	28	60	2	15	4	60	6	23	38	60	C	T	chr21	67801431	no	N/A	N/A
1	1	1	2	2	1	2	Heterozygous	21	42	99	60	22	36	99	60	18	38	99	60	A	C	chr22	1414788	yes	-	intergenic_variant
1	1	1	2	2	1	2	Heterozygous	27	44	99	60	26	49	99	60	16	34	99	60	T	A	chr22	8838708	yes	-	intergenic_variant
1	1	1	2	2	1	2	Heterozygous	15	29	99	60	13	24	99	60	13	40	99	60	T	C	chr22	12306191	yes	SCN11A	intron_variant
3	3	3	2	2	3	2	Heterozygous	15	28	99	60	8	25	99	60	12	28	99	60	CA	C	chr22	12640262	no	N/A	N/A
3	3	3	2	2	3	2	Heterozygous	6	15	99	60	14	17	33	60	12	25	99	60	AT	A	chr22	18423526	no	N/A	N/A
1	1	1	2	2	1	2	Heterozygous	19	37	99	60	23	41	99	60	22	48	99	60	G	GGAGATAATATTTCCCTCTGGA	chr22	22890975	yes	-	intergenic_variant
1	1	1	2	2	1	2	Heterozygous	20	36	99	60	23	39	99	60	22	44	99	60	G	A	chr22	22891001	yes	-	intergenic_variant
1	1	1	2	2	1	2	Heterozygous	14	32	99	60	14	34	99	60	21	52	99	60	C	T	chr22	22954231	yes	-	intergenic_variant
1	1	1	2	2	1	2	Heterozygous	19	44	99	60	17	46	99	60	19	41	99	60	A	G	chr22	40287808	yes	-	intergenic_variant
1	1	1	2	2	1	2	Heterozygous	25	40	99	60	20	41	99	60	14	37	99	60	G	C	chr22	57203748	yes	MRPS25	upstream_gene_variant
1	1	1	2	2	1	2	Heterozygous	22	36	99	60	14	31	99	60	28	41	99	60	A	G	chr22	60697143	yes	-	intergenic_variant
1	1	1	2	2	1	2	Heterozygous	20	37	99	60	25	42	99	60	17	38	99	60	A	C	chr23	1009863	yes	-	intergenic_variant
1	1	1	2	2	1	2	Heterozygous	22	43	99	60	19	39	99	60	18	50	99	60	A	C	chr23	13436182	yes	KIF6	intron_variant
1	1	1	2	2	1	2	Heterozygous	26	50	99	60	23	41	99	60	31	56	99	60	A	C	chr23	23153635	yes	-	intergenic_variant
1	1	1	2	2	1	2	Heterozygous	28	48	99	60	18	41	99	60	16	35	99	60	T	G	chr23	24467863	yes	PKHD1	intron_variant
1	1	1	2	2	1	2	Heterozygous	25	42	99	60	23	52	99	60	17	40	99	60	A	C	chr23	38548049	yes	-	intergenic_variant
1	1	1	2	2	1	2	Heterozygous	13	32	99	60	24	52	99	60	14	28	99	60	T	G	chr24	984245	yes	ATP9B	intron_variant
1	1	1	2	2	1	2	Heterozygous	19	39	99	60	24	44	99	60	23	40	99	60	T	G	chr24	4422346	yes	-	intergenic_variant
1	1	1	2	2	1	2	Heterozygous	23	41	99	60	20	40	99	60	15	33	99	60	T	G	chr24	12641548	yes	-	intergenic_variant
1	1	1	2	2	1	2	Heterozygous	19	40	99	60	17	36	99	60	27	50	99	60	C	T	chr24	14992815	yes	-	intergenic_variant
1	1	1	2	2	1	2	Heterozygous	22	44	99	60	25	55	99	60	34	50	99	60	T	G	chr24	16691415	yes	-	intergenic_variant
1	1	1	2	2	1	2	Heterozygous	29	38	99	60	15	30	99	60	13	36	99	60	A	C	chr24	19454288	yes	-	intergenic_variant
1	1	1	2	2	1	2	Heterozygous	15	42	99	60	33	63	99	60	17	37	99	60	T	G	chr24	26857061	yes	-	intergenic_variant
1	1	1	2	2	1	2	Heterozygous	27	51	99	60	23	47	99	60	20	37	99	60	T	G	chr24	26993443	yes	-	intergenic_variant
1	1	1	2	2	1	2	Heterozygous	21	40	99	60	27	35	99	60	19	39	99	60	T	G	chr24	41305356	yes	-	intergenic_variant
1	1	1	2	2	1	2	Heterozygous	11	30	99	60	24	39	99	60	22	37	99	60	T	C	chr25	1460759	yes	-	intergenic_variant
1	1	1	2	2	1	2	Heterozygous	18	38	99	60	26	40	99	60	19	33	99	60	T	G	chr25	18888533	yes	DNAH3	intron_variant
3	3	3	2	2	3	2	Heterozygous	7	9	35	60	12	15	67	60	11	13	37	60	C	T	chr25	20577194	no	N/A	N/A
1	1	1	2	2	1	2	Heterozygous	17	40	99	60	16	29	99	60	20	46	99	60	G	A	chr25	21689330	yes	PRKCB	intron_variant
3	3	3	2	2	3	2	Heterozygous	8	18	99	60	8	15	99	60	12	15	4	60	GA	G	chr25	38166358	no	N/A	N/A
2	2	2	3	3	2	3	Homozygous	3	4	1	60	3	4	2	60	8	10	13	60	T	TGG	chr25	40602722	no	N/A	N/A
1	1	1	2	2	1	2	Heterozygous	11	26	99	60	13	30	99	60	10	33	99	60	AT	A	chr26	3630598	no	N/A	N/A
3	3	3	2	2	3	2	Heterozygous	2	5	39	60	4	5	22	60	3	6	63	60	GCCCCCCCCCCCCC	G	chr26	19470339	no	N/A	N/A
3	3	3	2	2	3	2	Heterozygous	1	4	40	60	3	4	22	60	3	6	63	60	C	A	chr26	19470341	no	N/A	N/A
1	1	1	2	2	1	2	Heterozygous	23	36	99	60	18	43	99	60	28	54	99	60	A	C	chr26	35823629	yes	ATRNL1	intron_variant
1	1	1	2	2	1	2	Heterozygous	22	49	99	60	17	38	99	60	17	29	99	60	T	G	chr26	38936354	yes	-	intergenic_variant
3	3	3	2	2	3	2	Heterozygous	14	26	99	60	16	26	99	60	25	43	99	60	GA	G	chr27	2810498	no	N/A	N/A
1	1	1	2	2	1	2	Heterozygous	9	16	99	60	4	8	86	60	5	7	34	60	CAT	C	chr27	32371629	no	N/A	N/A
1	1	1	2	2	1	2	Heterozygous	22	40	99	60	14	27	99	60	22	40	99	60	A	G	chr27	38261446	yes	SH2D4A	intron_variant
1	1	1	2	2	1	2	Heterozygous	8	37	52	60	6	30	44	60	6	23	58	60	G	T	chr27	43162122	no	N/A	N/A
1	1	1	2	2	1	2	Heterozygous	19	38	99	60	14	32	99	60	26	47	99	60	A	C	chr28	3351840	yes	-	intergenic_variant
1	1	1	2	2	1	2	Heterozygous	19	40	99	60	12	31	99	60	14	40	99	60	G	GCA	chr28	3524437	yes	-	intergenic_variant
1	1	1	2	2	1	2	Heterozygous	18	30	99	60	13	39	99	60	27	36	99	60	T	A	chr28	32447402	yes	-	intergenic_variant
1	1	1	2	2	1	2	Heterozygous	24	48	99	60	20	32	99	60	20	32	99	60	G	A	chr29	817047	yes	-	intergenic_variant
3	3	3	2	2	3	2	Heterozygous	17	39	99	60	13	33	99	60	19	40	99	60	AT	A	chr29	5245904	no	N/A	N/A
1	1	1	2	2	1	2	Heterozygous	26	45	99	60	19	43	99	60	20	37	99	60	G	A	chr29	11452293	yes	DLG2	intron_variant
1	1	1	2	2	1	2	Heterozygous	15	38	99	60	24	42	99	60	18	44	99	60	T	G	chr29	20120804	yes	LUZP2	intron_variant
1	1	1	2	2	1	2	Heterozygous	21	40	99	60	18	39	99	60	15	38	99	60	A	C	chr29	27450737	yes	-	downstream_gene_variant
1	1	1	2	2	1	2	Heterozygous	23	44	99	60	16	41	99	60	13	42	99	60	A	T	chr29	50863101	yes	ANO9	intron_variant
1	1	1	2	2	1	2	Heterozygous	20	31	99	60	13	28	99	60	20	32	99	60	GT	G	chr3	27881790	no	N/A	N/A
1	1	1	2	2	1	2	Heterozygous	20	40	99	60	18	36	99	60	16	38	99	60	T	C	chr3	71967693	yes	-	intergenic_variant
1	1	1	2	2	1	2	Heterozygous	19	44	99	60	22	41	99	60	20	33	99	60	A	C	chr3	80136234	yes	-	intergenic_variant
1	1	1	2	2	1	2	Heterozygous	6	24	88	60	11	31	99	60	13	31	99	60	C	CT	chr3	89182096	no	N/A	N/A
1	1	1	2	2	1	2	Heterozygous	4	14	32	60	2	13	3	60	3	16	34	60	G	T	chr4	95993886	no	N/A	N/A
1	1	1	2	2	1	2	Heterozygous	0	9	5	60	2	6	32	60	2	16	39	60	C	G	chr4	112752462	no	N/A	N/A
1	1	1	2	2	1	2	Heterozygous	6	31	24	60	9	31	99	60	4	23	16	60	G	A	chr4	118012356	no	N/A	N/A
1	1	1	2	2	1	2	Heterozygous	32	53	99	60	16	34	99	60	10	34	99	60	A	C	chr5	2701248	yes	-	intergenic_variant
3	3	3	2	2	3	2	Heterozygous	10	31	99	60	13	29	99	60	20	27	94	60	AT	A	chr5	48635033	no	N/A	N/A
1	1	1	2	2	1	2	Heterozygous	12	34	99	60	21	45	99	60	17	34	99	60	A	G	chr5	51966241	yes	-	intergenic_variant
1	1	1	2	2	1	2	Heterozygous	18	40	99	60	27	51	99	60	26	61	99	60	A	C	chr5	53477194	yes	-	intergenic_variant
1	1	1	3	3	1	3	Homozygous	46	46	99	60	31	31	93	60	40	40	99	60	G	GTTC	chr5	57345300	yes	PMEL	inframe_deletion
1	1	1	2	2	1	2	Heterozygous	23	42	99	60	16	41	99	60	23	43	99	60	T	G	chr5	59877841	yes	-	intergenic_variant
1	1	1	2	2	1	2	Heterozygous	4	16	31	60	1	7	7	60	3	10	34	60	G	T	chr5	103521537	no	N/A	N/A
1	1	1	2	2	1	2	Heterozygous	23	47	99	60	22	43	99	60	24	56	99	60	G	T	chr6	3019107	yes	-	intergenic_variant
1	1	1	2	2	1	2	Heterozygous	22	36	99	60	20	42	99	60	19	42	99	60	T	A	chr6	19756281	yes	PPA2	intron_variant
3	3	3	2	2	3	2	Heterozygous	16	29	99	60	19	36	99	60	20	36	99	60	GT	G	chr6	43287503	no	N/A	N/A
1	1	1	2	2	1	2	Heterozygous	20	37	99	60	12	28	99	60	11	28	99	60	A	AT	chr6	51296524	yes	-	intergenic_variant
1	1	1	2	2	1	2	Heterozygous	21	39	99	60	17	37	99	60	23	39	99	60	C	G	chr6	53567351	yes	-	intergenic_variant
1	1	1	2	2	1	2	Heterozygous	25	39	99	60	25	43	99	60	26	46	99	60	T	C	chr6	54792750	yes	-	intergenic_variant
2	2	2	3	3	2	3	Homozygous	20	20	60	60	20	20	60	60	17	17	51	60	A	G	chr6	54808732	no	N/A	N/A
1	1	1	2	2	1	2	Heterozygous	20	37	99	60	26	51	99	60	26	48	99	60	A	C	chr6	57232891	yes	TBC1D1	intron_variant
1	1	1	2	2	1	2	Heterozygous	13	34	99	60	23	36	99	60	22	47	99	60	T	A	chr6	64981689	yes	-	intergenic_variant
1	1	1	2	2	1	2	Heterozygous	21	44	99	60	23	43	99	60	21	40	99	60	T	A	chr6	76251530	yes	-	intergenic_variant
3	3	3	2	2	3	2	Heterozygous	16	31	99	60	19	33	99	60	20	42	99	60	TA	T	chr6	81114367	no	N/A	N/A
1	1	1	2	2	1	2	Heterozygous	20	39	99	60	15	33	99	60	23	40	99	60	A	C	chr6	84066119	yes	-	intergenic_variant
1	1	1	2	2	1	2	Heterozygous	19	39	99	60	19	35	99	60	22	43	99	60	T	C	chr7	20635964	yes	NCLN	intron_variant
1	1	1	2	2	1	2	Heterozygous	15	36	99	60	25	51	99	60	31	50	99	60	T	G	chr7	31317957	yes	-	intergenic_variant
1	1	1	2	2	1	2	Heterozygous	18	34	99	60	12	32	99	60	19	35	99	60	T	C	chr7	44849130	yes	FSTL4	intron_variant
1	1	1	2	2	1	2	Heterozygous	10	43	99	60	7	37	9	60	7	37	99	60	T	C	chr7	47517792	no	N/A	N/A
1	1	1	2	2	1	2	Heterozygous	10	42	99	60	7	38	9	60	7	37	99	60	T	C	chr7	47517794	no	N/A	N/A
1	1	1	2	2	1	2	Heterozygous	6	27	29	60	4	21	56	60	4	21	3	60	G	T	chr7	52774559	no	N/A	N/A
1	1	1	2	2	1	2	Heterozygous	16	45	99	60	20	49	99	60	29	47	99	60	A	C	chr7	77892091	yes	-	intergenic_variant
3	3	3	2	2	3	2	Heterozygous	18	21	20	60	21	25	39	60	19	21	17	60	A	C	chr7	79954278	no	N/A	N/A
1	1	1	2	2	1	2	Heterozygous	20	42	99	60	24	43	99	60	19	40	99	60	A	C	chr7	86012687	yes	-	intergenic_variant
1	1	1	2	2	1	2	Heterozygous	14	33	99	60	16	36	99	60	21	41	99	60	A	C	chr7	90064564	yes	POLR3G	intron_variant
1	1	1	2	2	1	2	Heterozygous	16	36	99	60	25	44	99	60	12	29	99	60	A	G	chr7	104937334	yes	-	intergenic_variant
1	1	1	2	2	1	2	Heterozygous	27	41	99	60	26	42	99	60	17	51	99	60	A	C	chr8	17810798	yes	-	intergenic_variant
2	2	2	3	3	2	3	Homozygous	22	22	66	60	19	19	57	60	36	36	99	60	GA	G	chr8	18708770	no	N/A	N/A
1	1	1	2	2	1	2	Heterozygous	31	51	99	60	26	53	99	60	32	68	99	60	T	A	chr8	32379978	yes	-	intergenic_variant
1	1	1	2	2	1	2	Heterozygous	29	43	99	60	16	41	99	60	22	40	99	60	A	C	chr8	33360615	yes	-	intergenic_variant
1	1	1	2	2	1	2	Heterozygous	16	43	99	60	30	46	99	60	30	56	99	60	A	C	chr8	47834402	yes	-	intergenic_variant
1	1	1	2	2	1	2	Heterozygous	14	38	99	60	26	52	99	60	23	47	99	60	T	C	chr8	52243314	yes	PCSK5	intron_variant
1	1	1	2	2	1	2	Heterozygous	20	41	99	60	20	34	99	60	22	41	99	60	T	G	chr8	68267893	yes	-	intergenic_variant
1	1	1	2	2	1	2	Heterozygous	12	41	99	60	18	46	99	60	23	46	99	60	A	C	chr8	79009171	yes	AGTPBP1	intron_variant
1	1	1	2	2	1	2	Heterozygous	31	49	99	60	28	51	99	60	30	54	99	60	C	T	chr8	79238776	yes	NAA35	intron_variant
1	1	1	2	2	1	2	Heterozygous	15	32	99	60	15	30	99	60	23	44	99	60	A	C	chr8	85958683	yes	ROR2	intron_variant
1	1	1	2	2	1	2	Heterozygous	2	13	1	60	5	15	44	60	4	24	22	60	C	CG	chr8	97184878	yes	-	intergenic_variant
3	3	3	2	2	3	2	Heterozygous	5	9	74	60	6	16	99	60	9	17	99	60	GT	G	chr8	103286919	no	N/A	N/A
1	1	1	2	2	1	2	Heterozygous	20	33	99	60	19	39	99	60	18	32	99	60	GT	G	chr8	104039579	no	N/A	N/A
1	1	1	2	2	1	2	Heterozygous	9	33	99	60	22	46	99	60	24	41	99	60	T	A	chr8	106292720	yes	ASTN2	intron_variant
1	1	1	2	2	1	2	Heterozygous	11	21	99	60	7	24	96	60	10	35	99	60	T	TA	chr8	111658767	yes	-	intergenic_variant
1	1	1	2	2	1	2	Heterozygous	22	45	99	60	20	28	99	60	20	44	99	60	GA	G	chr9	3263891	yes	-	intergenic_variant
1	1	1	2	2	1	2	Heterozygous	18	41	99	60	18	45	99	60	18	35	99	60	G	T	chr9	15529243	yes	MYO6	intron_variant
1	1	1	2	2	1	2	Heterozygous	14	32	99	60	21	46	99	60	17	42	99	60	A	T	chr9	16769493	yes	-	intergenic_variant
1	1	1	2	2	1	2	Heterozygous	17	28	99	60	9	22	99	60	12	25	99	60	CA	C	chr9	17717362	no	N/A	N/A
																								41806402
																								41806407
